# TL1A-activated T cells remodel the rectal mucosa in Crohn’s disease patients with perianal fistulizing disease

**DOI:** 10.1101/2025.06.26.657455

**Authors:** Victoria Gudiño, Jae-Won Cho, Berta Caballol, Ana M. Corraliza, Marisol Veny, Isabella Dotti, Livia Moreira Genaro, Ángela Sanzo-Machuca, Elisa Melón-Ardanaz, M. Carme Masamunt, Miriam Esteller, Iris Teubel, Lisseth Robbins, Ángel Giner, Cristina Prieto, Elena Ferrer, Raquel Franco-Leal, Albert Martin-Cardona, Carme Loras, Maria Esteve, Jordi Rimola, Agnès Fernández-Clotet, Ingrid Ordás, Elena Ricart, Julian Panés, Martin Hemberg, Azucena Salas

**Affiliations:** Institut d’Investigacions Biomèdiques August Pi i Sunyer (IDIBAPS), Inflammatory Bowel Disease Unit, Department of Gastroenterology, Hospital Clínic de Barcelona, Barcelona, Spain; Centro de Investigación Biomédica en Red de Enfermedades Hepáticas y Digestivas, CIBEREHD), Madrid, Spain; Gene Lay Institute of Immunology and Inflammation, Brigham and Women’s Hospital, Massachusetts General Hospital and Harvard Medical School, Boston, MA, USA; Inflammatory Bowel Disease Research Laboratory, Gastrocenter, Colorectal Surgery Unit, Department of Surgery, School of Medical Sciences, University of Campinas (UNICAMP), Campinas, São Paulo, Brazil; Facultat de Medicina i Ciències de la Salut, Universitat de Barcelona, Spain; Department of Gastroenterology, Hospital Universitari Mútua Terrassa, Universitat de Barcelona, Terrassa, Spain; BCLC Group, Radiology Department, CDI, Hospital Clinic of Barcelona, University of Barcelona, Barcelona, Spain

**Keywords:** Fistula, single-cell RNA sequencing, Lymphotoxin beta, Fibroblasts

## Abstract

**Background:** Perianal fistulizing disease (PFD) is a complication that affects about 20% of Crohn’s disease (CD) patients whose etiology remains unknown.

**Objectives:** To identify predisposing events driving fistula formation.

**Design:** Rectal biopsies from CD patients with or without PFD (CD+PFD and CD, respectively; n=31) were collected and subjected to single-cell RNA sequencing (scRNA-seq). Functional analyses were conducted using peripheral CD3+ T cells, intestinal tissue explants, primary fibroblasts and 2D-epithelial monolayer cell cultures.

**Results:** The rectal mucosa of CD+PFD patients is imprinted with cellular and transcriptomic alterations specific to PFD and independent of luminal inflammation, potentially driven by TL1A activation in CD4+ T cells. We identified lymphotoxin beta (*LTB* or its functional heterotrimer LTα_1_β_2_) as a novel mediator downstream of TL1A that, along with IL-22, induces a PFD-associated signature in rectal fibroblast and epithelial cells, respectively. This signature includes an increased abundance of fibroblasts, an induction of matrix-degrading enzymes, transcriptomic rewiring of the lamina propria S1 fibroblasts, and an anti-bacterial and immune responses in epithelial cells. Notably, the induction of LTα_1_β_2_ and IL-22 occurs independently of TNF signaling, revealing a new TL1A-LTα_1_β_2_/IL-22 axis that remains active under anti-TNF therapy.

**Conclusion:** Our findings revealed unique cellular alterations in the rectum of CD patients with PFD, highlighting the previously unrecognized involvement of TL1A in mediating this signature and supporting the need for exploring the role of TL1A inhibition as a therapeutic approach for PFD.
