## Supplementary Table 5 for "TL1A-activated T cells remodel the rectal mucosa in Crohn’s disease patients with perianal fistulizing disease"

### Sheet: Hoja1
Gene	Reference
S100A8	Hs00374264_g1
PROK2	Hs00363716_m1
PLAC9	Hs00418288_m1
EMILIN1	Hs00918337_g1
CFD	Hs00157263_m1
SOD3	Hs04973910_s1
LTBP4	Hs00943217_m1
TFPI2	Hs04334126_m1
APOE	Hs00171168_m1
LTBP3	Hs01105746_m1
CTGF	hs00170014_m1
MMP1	hs00899658_m1
MMP3	hs00968305_m1
CHI3L1	Hs01072228_m1
JUNB	Hs00357891_s1
DUOXA2	Hs01595312_g1
DUOX2	hs00204187_m1
OLFM4	Hs00197437_m1
DMBT1	Hs01069306_m1
CXCL2	hs00601975_m1
IRF1	Hs00971965_m1
ID	Hs03676575_s1
TNFRSF1A	Hs01042313_m1
XBP1	Hs00231936_m1
LTB	Hs00242739_m1
